# Several cell-intrinsic effectors drive type I interferon-mediated restriction of HIV-1 in primary CD4^+^ T cells

**DOI:** 10.1101/2023.02.07.527545

**Authors:** Hannah L. Itell, Daryl Humes, Julie Overbaugh

## Abstract

Type I interferon (IFN) upregulates proteins that inhibit HIV within infected cells. Prior studies have identified IFN-stimulated genes (ISGs) that impede lab-adapted HIV in cell lines, yet the ISG(s) that mediate IFN restriction in HIV target cells, primary CD4^+^ T cells, are unknown. Here, we interrogate ISG restriction of primary HIV in CD4^+^ T cells. We performed CRISPR-knockout screens using a custom library that specifically targets ISGs expressed in CD4^+^ T cells and validated top hits. Our investigation identified new HIV-restricting ISGs (HM13, IGFBP2, LAP3) and found that two previously studied factors (IFI16, UBE2L6) are IFN effectors in T cells. Inactivation of these five ISGs in combination further diminished IFN’s protective effect against six diverse HIV strains. This work demonstrates that IFN restriction of HIV is multifaceted, resulting from several effectors functioning collectively, and establishes a primary cell ISG screening model to identify both single and combinations of HIV-restricting ISGs.
