## Supplementary material for "Several cell-intrinsic effectors drive type I interferon-mediated restriction of HIV-1 in primary CD4^+^ T cells": Table S4

### Sheet: Table S4
Table S4. Intersect of non-control genes scoring above background in CD4-ISG screens.
	Gene	Average CPM	Reason for Removal	Ave. BG505 MAGeCK	Ave. LAI MAGeCK	Ave. Overall MAGeCK
1	NLRC5	216.631		4.87593	4.45046	4.6632		Genes with with average CPMs > 20 that display no bias between donors or viruses
2	LAP3	649.499		3.90091	4.20642	4.05366
3	IGFBP2	37.7733		3.72951	4.24377	3.98664
4	IFITM2	1447.99		3.59482	3.82685	3.71083
5	TAPBP	767.876		3.4744	3.89809	3.68624
6	B2M	9302.47		2.98831	4.02962	3.50896
7	CCDC92	50.1227		3.18204	3.69287	3.43745
8	PHF11	97.4748		3.41123	3.06583	3.23853
9	SOCS3	74.8657		2.55056	3.62628	3.08842
10	SP110	153.45		2.92353	2.95528	2.9394
11	UBE2L6	658.292		3.09172	2.59785	2.84478
12	HM13	320.819		2.3848	3.13255	2.75868
13	CD38	196.369		3.05894	2.27018	2.66456
14	TRIM25	109.201		2.30101	2.77542	2.53821
15	PDCD1	21.6393		2.42593	2.3912	2.40857
16	IL15RA	45.5283		2.19855	2.23442	2.21648
17	HEG1	28.4454		1.94207	2.31454	2.1283
18	CD274	28.7319		1.93119	1.79262	1.86191
19	BATF	66.8467	Q23.BG505-specific	6.59535	4.18806	5.39171		Genes with with average CPMs > 20 that display bias between donors or viruses
20	IFITM1	917.327	Previous target	4.26904	4.59286	4.43095
21	BST2	324.348	LAI-specific	2.60567	5.58956	4.09761
22	IRF4	272.434	Donor-specific	4.14974	2.60041	3.37507
23	OASL	420.186	Q23.BG505-specific	2.27587	1.63934	1.9576
24	BISPR	30.9618	Long non-coding RNA	1.90413	1.99149	1.94781
25	SNORA67	1.44731	Low CPMs	3.48678	3.21113	3.34895		Genes with with average CPMs < 20
26	BMF	2.32333	Low CPMs	3.21431	3.17199	3.19315
27	TMEM244	0.0681682	Low CPMs	3.05657	3.14728	3.10192
28	L3MBTL3	9.80913	Low CPMs	2.39224	3.45116	2.9217
29	MYH7	1.0934	Low CPMs	3.51899	2.20629	2.86264
30	XCL1	0.94546	Low CPMs	3.00493	2.69595	2.85044
31	IL18RAP	10.6324	Low CPMs	2.34384	3.22887	2.78636
32	ZNF221	0.568854	Low CPMs	2.67062	2.79566	2.73314
33	IFITM10	0.793453	Low CPMs	2.55365	2.83675	2.6952
34	PODXL	2.0536	Low CPMs	2.55171	2.79641	2.67406
35	ZKSCAN7	1.09252	Low CPMs	2.69056	2.63409	2.66233
36	CLIC5	3.77895	Low CPMs	2.91295	2.38284	2.6479
37	NR4A3	3.8162	Low CPMs	2.69989	2.5204	2.61015
38	GOLM1	5.91284	Low CPMs	2.56686	2.62894	2.5979
39	ZNF485	2.97512	Low CPMs	2.8312	2.25027	2.54073
40	GAS8	5.55076	Low CPMs	2.18486	2.88276	2.53381
41	ELOVL7	1.00304	Low CPMs	2.34049	2.61644	2.47847
42	EBI3	5.00952	Low CPMs	2.21049	2.7344	2.47244
43	SEPT4	2.27201	Low CPMs	2.49391	2.43405	2.46398
44	NR4A2	4.07368	Low CPMs	2.31568	2.58134	2.44851
45	TMEM255A	0.0297715	Low CPMs	2.27085	2.52964	2.40024
46	DGAT2	8.53811	Low CPMs	2.3446	2.44355	2.39407
47	ZNF285	0.737173	Low CPMs	2.21552	2.55973	2.38763
48	WDFY4	1.31768	Low CPMs	2.10234	2.54977	2.32605
49	KCTD14	1.24737	Low CPMs	2.38048	2.14009	2.26029
50	TLR7	0.819923	Low CPMs	2.31731	2.17457	2.24594
51	MYOF	4.20504	Low CPMs	1.99208	2.48099	2.23654
52	SAMD4A	1.79594	Low CPMs	2.01284	2.20127	2.10706
53	PLAT	4.82375	Low CPMs	2.00104	2.07791	2.03947
54	SEMA7A	2.28374	Low CPMs	2.06126	1.91133	1.9863
55	IGF1	1.33898	Low CPMs	1.94755	1.81115	1.87935
56	TPST1	2.49998	Low CPMs	1.82774	1.83826	1.833
		: Genes selected for validation
