## Supplementary material for "Several cell-intrinsic effectors drive type I interferon-mediated restriction of HIV-1 in primary CD4^+^ T cells": Table S5

### Sheet: README
Table S5. Oligonucleotides and thermocycler programs
Tabs are separated based on the method in which the primers were used.
The final tab details the thermocycler programs used in this study.

### Sheet: Gene KO Guides and Primers
Gene Category	Gene Target	Guide ID	Guide Source	Guide Sequence	Forward Primer	Reverse Primer	Amplicon (bp)	Sequencing Primer
Neg Control	NTC	NTC-g1	IDT	ACGGAGGCUAAGCGUCGCAA	N/A	N/A	N/A	N/A
Neg Control	CD19	CD19-g1	Synthego Gene KO Kit v2	UUUUAAGAAGGGUUUAAGCG	TCCTCCACTCCCAGCTTTTG	GACCTCTTCTGTCCATGGTG	443	CTTTTGGAGTCCTCTGCTCTATAACCTG
Neg Control	CD19	CD19-g2	Synthego Gene KO Kit v2	CUUCAACGUCUCUCAACAGA	TCCTCCACTCCCAGCTTTTG	GACCTCTTCTGTCCATGGTG	443	CTTTTGGAGTCCTCTGCTCTATAACCTG
Neg Control	CD19	CD19-g3	Synthego Gene KO Kit v2	UGCCAGGCCUUCUCAGAGGG	TCCTCCACTCCCAGCTTTTG	GACCTCTTCTGTCCATGGTG	443	CTTTTGGAGTCCTCTGCTCTATAACCTG
Pos Control	IRF9	IRF9-g1	Synthego Gene KO Kit v2	UUAUCCCCCAGGAUGGCAUC	CCCAAGGTTTCCTTCCAGGTAT	GGATTATGCAGGGTCTGTGCT	993	ACTGCTAGTGATGGCAGAAAGG
Pos Control	IRF9	IRF9-g2	Synthego Gene KO Kit v2	UGGUGGAGCAAGUGGAGAGU	CCCAAGGTTTCCTTCCAGGTAT	GGATTATGCAGGGTCTGTGCT	993	ACTGCTAGTGATGGCAGAAAGG
Pos Control	IRF9	IRF9-g3	Synthego Gene KO Kit v2	AGACCAUGUUCCGGAUUCCC	CCCAAGGTTTCCTTCCAGGTAT	GGATTATGCAGGGTCTGTGCT	993	ACTGCTAGTGATGGCAGAAAGG
Tropism Control	CCR5	CCR5-g1	Synthego Gene KO Kit v2	UUUUGCAGUUUAUCAGGAUG	TGCACAGGGTGGAACAAGAT	GGTGACCGTCCTGGCTTTTA	447	Same as forward primer
Tropism Control	CCR5	CCR5-g2	Synthego Gene KO Kit v2	AAAACAGGUCAGAGAUGGCC	TGCACAGGGTGGAACAAGAT	GGTGACCGTCCTGGCTTTTA	447	Same as forward primer
Tropism Control	CCR5	CCR5-g3	Synthego Gene KO Kit v2	UGUAUUUCCAAAGUCCCACU	TGCACAGGGTGGAACAAGAT	GGTGACCGTCCTGGCTTTTA	447	Same as forward primer
Tropism Control	CXCR4	CXCR4-g1	Synthego Gene KO Kit v2	CCCAAAGUACCAGUUUGCCA	GGGATCCAGACGCCAACATA	ATGGGCTCAGGGGACTATGA	443	Same as forward primer
Tropism Control	CXCR4	CXCR4-g2	Synthego Gene KO Kit v2	AGAGGAGGUCGGCCACUGAC	GGGATCCAGACGCCAACATA	ATGGGCTCAGGGGACTATGA	443	Same as forward primer
Tropism Control	CXCR4	CXCR4-g3	Synthego Gene KO Kit v2	UGGAUUGGUCAUCCUGGUCA	GGGATCCAGACGCCAACATA	ATGGGCTCAGGGGACTATGA	443	Same as forward primer
First Set Gene KOs	APOBEC3A	APOBEC3A-g1	Synthego Gene KO Kit v2	GGCUGUCCACAGACACUUGA	ATCTCCCAGTGAGCCATAGAAGG	GCACCGGAGCCAAGCATTAC	908	Same as forward primer
First Set Gene KOs	APOBEC3A	APOBEC3A-g2	Synthego Gene KO Kit v2	GGCGCUCCACUUCGUAGCAC	ATCTCCCAGTGAGCCATAGAAGG	GCACCGGAGCCAAGCATTAC	908	Same as forward primer
First Set Gene KOs	APOBEC3A	APOBEC3A-g3	Synthego Gene KO Kit v2	UGUGUAGAAAGCCCCUGUGC	ATCTCCCAGTGAGCCATAGAAGG	GCACCGGAGCCAAGCATTAC	908	Same as forward primer
First Set Gene KOs	BCL2L14	BCL2L14-g1	Synthego Gene KO Kit v2	UAGCACCAGUGGGUGUGACC	TGGAGTTATCTATGGCCATGTCTC	AGTTGGAAAGCTGAGGCACA	758	CTATGGCCATGTCTCTCTTCC
First Set Gene KOs	BCL2L14	BCL2L14-g2	Synthego Gene KO Kit v2	GACAUGAUGUCUGGUGUAGU	TGGAGTTATCTATGGCCATGTCTC	AGTTGGAAAGCTGAGGCACA	758	CTATGGCCATGTCTCTCTTCC
First Set Gene KOs	BCL2L14	BCL2L14-g3	Synthego Gene KO Kit v2	ACAAGAAGUUUGUCCCAGAG	TGGAGTTATCTATGGCCATGTCTC	AGTTGGAAAGCTGAGGCACA	758	CTATGGCCATGTCTCTCTTCC
First Set Gene KOs	CMPK2	CMPK2-g1	Synthego Gene KO Kit v2	GUCGGGGGCGUCUGCGUCGC	CAAGCGTCTGCTCCCGA	GGAAGACCACGGAACTGGG	888	TTTATCGCGCACATCTCG
First Set Gene KOs	CMPK2	CMPK2-g2	Synthego Gene KO Kit v2	UCCAGGACGAAGCGGCGCGG	CAAGCGTCTGCTCCCGA	GGAAGACCACGGAACTGGG	888	TTTATCGCGCACATCTCG
First Set Gene KOs	CMPK2	CMPK2-g3	Synthego Gene KO Kit v2	CGCCCAUGGCCUUCGCCCGC	CAAGCGTCTGCTCCCGA	GGAAGACCACGGAACTGGG	888	TTTATCGCGCACATCTCG
First Set Gene KOs	IFI16	IFI16-g1	Synthego Gene KO Kit v2	GACCAGCCCUAUCAAGAAAG	GTTCAGAGAACAGGAAGCATGTG	GCTGAGTCTGTTCCTCGGAC	977	CCTGTCTTGTGACTGCTGGT
First Set Gene KOs	IFI16	IFI16-g2	Synthego Gene KO Kit v2	GUGCUGCUUGUGGAGGGUGC	GTTCAGAGAACAGGAAGCATGTG	GCTGAGTCTGTTCCTCGGAC	977	CCTGTCTTGTGACTGCTGGT
First Set Gene KOs	IFI16	IFI16-g3	Synthego Gene KO Kit v2	CUGAAGCUUACCUGAGCUCC	GTTCAGAGAACAGGAAGCATGTG	GCTGAGTCTGTTCCTCGGAC	977	CCTGTCTTGTGACTGCTGGT
First Set Gene KOs	IFI27	IFI27-g1	Synthego Gene KO Kit v2	AUUAACCCGAGCAGGCAUGG	GGTCCTTTGGTAGCCCCAAC	AGGACACGGGGCCCTATTG	711	ACCCCAGGATCCTTTCAAGG
First Set Gene KOs	IFI27	IFI27-g2	Synthego Gene KO Kit v2	CAGUGUGGCCAAAGUGGUCA	GGTCCTTTGGTAGCCCCAAC	AGGACACGGGGCCCTATTG	711	ACCCCAGGATCCTTTCAAGG
First Set Gene KOs	IFI27	IFI27-g3	Synthego Gene KO Kit v2	UCCCAGGAACACUCACCCAG	GGTCCTTTGGTAGCCCCAAC	AGGACACGGGGCCCTATTG	711	ACCCCAGGATCCTTTCAAGG
First Set Gene KOs	IFITM1	IFITM1-g1	Synthego Gene KO Kit v2	CCAAAGCCAGAAGAUGCACA	CACACCTCATTGGTCCCTGG	TCACGTCGCCAACCATCTTC	999	TCACCAATTTACAAACAGCAGGAA
First Set Gene KOs	IFITM1	IFITM1-g2	Synthego Gene KO Kit v2	CCCCCAGCACCAUCCUUCCA	CACACCTCATTGGTCCCTGG	TCACGTCGCCAACCATCTTC	999	TCACCAATTTACAAACAGCAGGAA
First Set Gene KOs	IFITM1	IFITM1-g3	Synthego Gene KO Kit v2	UCAACACCCUCUUCUUGAAC	CACACCTCATTGGTCCCTGG	TCACGTCGCCAACCATCTTC	999	TCACCAATTTACAAACAGCAGGAA
First Set Gene KOs	MX2	MX2-g1	Synthego Gene KO Kit v2	AAUUGACUUCUCCUCCGGUA	GGCCGGTAGAAATCCACTTG	GCACTGAGCCAGGAAGAAGT	901	CTGCATCTGTGTGTAGGGGG
First Set Gene KOs	MX2	MX2-g2	Synthego Gene KO Kit v2	GGCACUGUGCCGAAUGGCGG	GGCCGGTAGAAATCCACTTG	GCACTGAGCCAGGAAGAAGT	901	CTGCATCTGTGTGTAGGGGG
First Set Gene KOs	MX2	MX2-g3	Synthego Gene KO Kit v2	GGACGCUGCUUUCCUCGCCA	GGCCGGTAGAAATCCACTTG	GCACTGAGCCAGGAAGAAGT	901	CTGCATCTGTGTGTAGGGGG
First Set Gene KOs	TRIM5	TRIM5-g1	Synthego Gene KO Kit v2	GGUAACUGAUCCGGCACACA	TGCACATAAGGTAGTCAGAGCA	TACTTGGTACTCCCGGGCAA	984	TGTGAGGAACGTGTGGTGAC
First Set Gene KOs	TRIM5	TRIM5-g2	Synthego Gene KO Kit v2	ACUUCUUGUGGUUUGCAGUG	TGCACATAAGGTAGTCAGAGCA	TACTTGGTACTCCCGGGCAA	984	TGTGAGGAACGTGTGGTGAC
First Set Gene KOs	TRIM5	TRIM5-g3	Synthego Gene KO Kit v2	CCUGGUUAAUGUAAAGGAGG	TGCACATAAGGTAGTCAGAGCA	TACTTGGTACTCCCGGGCAA	984	TGTGAGGAACGTGTGGTGAC
CD4-ISG Validation	CCDC92	CCDC92-g1	Synthego Gene KO Kit v2	GCUCCAGCUCGCUAGACAGC	GGGTAGCTTGTCTTTGGGGG	TTCTGCATGGCCCCCAC	497	Same as forward primer
CD4-ISG Validation	CCDC92	CCDC92-g2	Synthego Gene KO Kit v2	AGUGCUGGAGAACACCAUCA	GGGTAGCTTGTCTTTGGGGG	TTCTGCATGGCCCCCAC	497	Same as forward primer
CD4-ISG Validation	CCDC92	CCDC92-g3	Synthego Gene KO Kit v2	CGUUCUCUUUCACUUUCAGU	GGGTAGCTTGTCTTTGGGGG	TTCTGCATGGCCCCCAC	497	Same as forward primer
CD4-ISG Validation	HM13	HM13-g1	Synthego Gene KO Kit v2	ACGCACCCUCGCCAUGGACU	See below
CD4-ISG Validation	HM13	HM13-g2	Synthego Gene KO Kit v2	CACGCCCGAGGGCAUCGCGC	See below
CD4-ISG Validation	HM13	HM13-g3	Synthego Gene KO Kit v2	CGCAGGGCGCCGAAGAAGAU	See below
CD4-ISG Validation	IFITM2	IFITM2-g1	Synthego Gene KO Kit v2	GAGAGAAGGUUUGCACAAUG	CTCCCAACACAGGGGAAGTC	TATGGCTCCAGCTCCTCACTGT	1047	CCTCAGGAATTTGTTCTGCCC
CD4-ISG Validation	IFITM2	IFITM2-g2	Synthego Gene KO Kit v2	GGAGCAGGAAGUGGCUAUGC	CTCCCAACACAGGGGAAGTC	TATGGCTCCAGCTCCTCACTGT	1047	CCTCAGGAATTTGTTCTGCCC
CD4-ISG Validation	IFITM2	IFITM2-g3	Synthego Gene KO Kit v2	GACCACAUGGUCAGGCACGG	CTCCCAACACAGGGGAAGTC	TATGGCTCCAGCTCCTCACTGT	1047	CCTCAGGAATTTGTTCTGCCC
CD4-ISG Validation	IGFBP2	IGFBP2-g1	Synthego Gene KO Kit v2	CGAGCUCCGCGCAUGGCAUG	GAGGAGGAAGAAGCGGAGGA	GCCCCTAAAACCGTCCGTAA	641	Same as reverse primer
CD4-ISG Validation	IGFBP2	IGFBP2-g2	Synthego Gene KO Kit v2	CUACACCCCGCGCUGCGGCC	GAGGAGGAAGAAGCGGAGGA	GCCCCTAAAACCGTCCGTAA	641	Same as reverse primer
CD4-ISG Validation	IGFBP2	IGFBP2-g3	Synthego Gene KO Kit v2	CGCCCAUGACCAGCGCCUGC	GAGGAGGAAGAAGCGGAGGA	GCCCCTAAAACCGTCCGTAA	641	Same as reverse primer
CD4-ISG Validation	LAP3	LAP3-g1	Synthego Gene KO Kit v2	UGUCUUUUCAAGCGGGGUGC	TGCTGTAAAATGCACTCACG	ACCACATTATTAAAATGGCTGAGGC	496	CCACATTATTAAAATGGCTGAGGCAAT
CD4-ISG Validation	LAP3	LAP3-g2	Synthego Gene KO Kit v2	UGGAGACGCUCAGGCUGCUG	TGCTGTAAAATGCACTCACG	ACCACATTATTAAAATGGCTGAGGC	496	CCACATTATTAAAATGGCTGAGGCAAT
CD4-ISG Validation	LAP3	LAP3-g3	Synthego Gene KO Kit v2	GCUGUGUCGGCAAAGCUCUA	TGCTGTAAAATGCACTCACG	ACCACATTATTAAAATGGCTGAGGC	496	CCACATTATTAAAATGGCTGAGGCAAT
CD4-ISG Validation	PHF11	PHF11-g1	Synthego Gene KO Kit v2	CUGCAGCACAGUCAUGGCCC	TCTGGAGCAGTGTGTGTGAC	GGTGAGCCAAGTTCGTCCAG	419	GCAGTGTGTGTGACAACCCC
CD4-ISG Validation	PHF11	PHF11-g2	Synthego Gene KO Kit v2	GCGCCAGCAGCCCGGAGGCC	TCTGGAGCAGTGTGTGTGAC	GGTGAGCCAAGTTCGTCCAG	419	GCAGTGTGTGTGACAACCCC
CD4-ISG Validation	PHF11	PHF11-g3	Synthego Gene KO Kit v2	CCCCCGCGGUACACACCGGU	TCTGGAGCAGTGTGTGTGAC	GGTGAGCCAAGTTCGTCCAG	419	GCAGTGTGTGTGACAACCCC
CD4-ISG Validation	SP110	SP110-g1	Synthego Gene KO Kit v2	GCGCCAAGAGUCAGUGAGCC	AGGCTGAGGATATACAGGTGT	CCAGATAAATAAAATATTAAGGGGCCAC	495	Same as forward primer
CD4-ISG Validation	SP110	SP110-g2	Synthego Gene KO Kit v2	GCCCCAACUGGCCUAGCAGA	AGGCTGAGGATATACAGGTGT	CCAGATAAATAAAATATTAAGGGGCCAC	495	Same as forward primer
CD4-ISG Validation	SP110	SP110-g3	Synthego Gene KO Kit v2	CAGUUGGUGCUUCCUAUGAA	AGGCTGAGGATATACAGGTGT	CCAGATAAATAAAATATTAAGGGGCCAC	495	Same as forward primer
CD4-ISG Validation	UBE2L6	UBE2L6-g1	Synthego Gene KO Kit v2	UCUCACUGCUGAUGAUGGGC	AGAAGAGAGGCAGGAGGAGG	GCCAGTGCCCTTTGGTGATT	564	GCCAAGACTCACAATTTTTATCTCCT
CD4-ISG Validation	UBE2L6	UBE2L6-g2	Synthego Gene KO Kit v2	UUGAUCAUGGGAGGCUUGAA	AGAAGAGAGGCAGGAGGAGG	GCCAGTGCCCTTTGGTGATT	564	GCCAAGACTCACAATTTTTATCTCCT
CD4-ISG Validation	UBE2L6	UBE2L6-g3	Synthego Gene KO Kit v2	CUUUCAGGUGGUAGGGAGGU	AGAAGAGAGGCAGGAGGAGG	GCCAGTGCCCTTTGGTGATT	564	GCCAAGACTCACAATTTTTATCTCCT
				We encountered some difficulties amplifying the region containing HM13 cut sites, so used two different forward primers:
					Forward Primer	Reverse Primer	Amplicon (bp)	Sequencing Primer
				(used in data depicted in Figure 5A)	(For-1) GGAGCACGTCACTTCCTGTT	GAGGGAACGGTGGTGATCAG	435	For-1 or For-2
				(used in data depicted in multi-gene KOs in Figure 6A)	(For-2) TCCGGACCGCTAACAAGTTG	GAGGGAACGGTGGTGATCAG	575	Same as For-2 primer

### Sheet: Index Primers for Illumina Seq
Illumina Index	Primer Name	Barcode Sequence	Forward Index Primer Sequence
1	PLC-Seq-R2-TruSeq_1	ATCACG	AATGATACGGCGACCACCGAGATCTACACTCTTTCCCTACACGACGCTCTTCCGATCTATCACGtcttgtggaaaggacgaaacaccg
2	PLC-Seq-R2-TruSeq_2	CGATGT	AATGATACGGCGACCACCGAGATCTACACTCTTTCCCTACACGACGCTCTTCCGATCTCGATGTtcttgtggaaaggacgaaacaccg
3	PLC-Seq-R2-TruSeq_3	TTAGGC	AATGATACGGCGACCACCGAGATCTACACTCTTTCCCTACACGACGCTCTTCCGATCTTTAGGCtcttgtggaaaggacgaaacaccg
4	PLC-Seq-R2-TruSeq_4	TGACCA	AATGATACGGCGACCACCGAGATCTACACTCTTTCCCTACACGACGCTCTTCCGATCTTGACCAtcttgtggaaaggacgaaacaccg
5	PLC-Seq-R2-TruSeq_5	ACAGTG	AATGATACGGCGACCACCGAGATCTACACTCTTTCCCTACACGACGCTCTTCCGATCTACAGTGtcttgtggaaaggacgaaacaccg
6	PLC-Seq-R3-F-1	GCCAAT	AATGATACGGCGACCACCGAGATCTACACTCTTTCCCTACACGACGCTCTTCCGATCTGCCAATtcttgtggaaaggacgaaacaccg
7	PLC-Seq-R3-F-11	CAGATC	AATGATACGGCGACCACCGAGATCTACACTCTTTCCCTACACGACGCTCTTCCGATCTCAGATCtcttgtggaaaggacgaaacaccg
8	PLC-Seq-R2-TruSeq_8	ACTTGA	AATGATACGGCGACCACCGAGATCTACACTCTTTCCCTACACGACGCTCTTCCGATCTACTTGAtcttgtggaaaggacgaaacaccg
9	PLC-Seq-R2-TruSeq_9	GATCAG	AATGATACGGCGACCACCGAGATCTACACTCTTTCCCTACACGACGCTCTTCCGATCTGATCAGtcttgtggaaaggacgaaacaccg
10	PLC-Seq-R2-TruSeq_10	TAGCTT	AATGATACGGCGACCACCGAGATCTACACTCTTTCCCTACACGACGCTCTTCCGATCTTAGCTTtcttgtggaaaggacgaaacaccg
11	PLC-Seq-R2-TruSeq_11	GGCTAC	AATGATACGGCGACCACCGAGATCTACACTCTTTCCCTACACGACGCTCTTCCGATCTGGCTACtcttgtggaaaggacgaaacaccg
12	PLC-Seq-R3-F-10	CTTGTA	AATGATACGGCGACCACCGAGATCTACACTCTTTCCCTACACGACGCTCTTCCGATCTCTTGTAtcttgtggaaaggacgaaacaccg
13	PLC-Seq-R2-TruSeq_13	AGTCAA	AATGATACGGCGACCACCGAGATCTACACTCTTTCCCTACACGACGCTCTTCCGATCTAGTCAAtcttgtggaaaggacgaaacaccg
14	PLC-Seq-R2-TruSeq_14	AGTTCC	AATGATACGGCGACCACCGAGATCTACACTCTTTCCCTACACGACGCTCTTCCGATCTAGTTCCtcttgtggaaaggacgaaacaccg
17	PLC-Seq-R2-TruSeq_17	GTAGAG	AATGATACGGCGACCACCGAGATCTACACTCTTTCCCTACACGACGCTCTTCCGATCTGTAGAGtcttgtggaaaggacgaaacaccg
18	PLC-Seq-R2-TruSeq_18	GTCCGC	AATGATACGGCGACCACCGAGATCTACACTCTTTCCCTACACGACGCTCTTCCGATCTGTCCGCtcttgtggaaaggacgaaacaccg
19	PLC-Seq-R2-TruSeq_19	GTGAAA	AATGATACGGCGACCACCGAGATCTACACTCTTTCCCTACACGACGCTCTTCCGATCTGTGAAAtcttgtggaaaggacgaaacaccg
20	PLC-Seq-R2-TruSeq_20	GTGGCC	AATGATACGGCGACCACCGAGATCTACACTCTTTCCCTACACGACGCTCTTCCGATCTGTGGCCtcttgtggaaaggacgaaacaccg
21	PLC-Seq-R2-TruSeq_21	GTTTCG	AATGATACGGCGACCACCGAGATCTACACTCTTTCCCTACACGACGCTCTTCCGATCTGTTTCGtcttgtggaaaggacgaaacaccg
22	PLC-Seq-R3-F-12	CGTACG	AATGATACGGCGACCACCGAGATCTACACTCTTTCCCTACACGACGCTCTTCCGATCTCGTACGtcttgtggaaaggacgaaacaccg
23	PLC-Seq-R2-TruSeq_23	GAGTGG	AATGATACGGCGACCACCGAGATCTACACTCTTTCCCTACACGACGCTCTTCCGATCTGAGTGGtcttgtggaaaggacgaaacaccg
24	PLC-Seq-R2-TruSeq_24	GGTAGC	AATGATACGGCGACCACCGAGATCTACACTCTTTCCCTACACGACGCTCTTCCGATCTGGTAGCtcttgtggaaaggacgaaacaccg
29	PLC-Seq-R2-TruSeq_29	CAACTA	AATGATACGGCGACCACCGAGATCTACACTCTTTCCCTACACGACGCTCTTCCGATCTCAACTAtcttgtggaaaggacgaaacaccg
31	PLC-Seq-R2-TruSeq_31	CACGAT	AATGATACGGCGACCACCGAGATCTACACTCTTTCCCTACACGACGCTCTTCCGATCTCACGATtcttgtggaaaggacgaaacaccg

### Sheet: Other Primers
Method primer was used in	Primer Name	Sequence
HIV RT assay	MS2-F	TCCTGCTCAACTTCCTGTCGAG
HIV RT assay	MS2-R	CACAGGTCAAACCTCCTAGGAATG
CD4-ISG library assembly	Array-F	TAACTTGAAAGTATTTCGATTTCTTGGCTTTATATATCTTGTGGAAAGGACGAAACACCG
CD4-ISG library assembly	optTracr-Array-R	GTTGATAACGGACTAGCCTTATTTCAACTTGCTATGCTGTTTCCAGCATAGCTCTGAAAC
ddPCR	ddPCR-cPPT-F	GTACAGTGCAGGGGAAAG
ddPCR	ddPCR-U6-R	ATGGGAAATAGGCCCTCG
ddPCR	cPPT-probe	6-FAM/ZEN - AGACATAATAGCAACAGACATACAAAC -IBFQ
Illumina library prep	SeqMSCV-R1-R	CTTGCTAAACCTACAGGTGG
Illumina library prep	PLC-seq-R1-F	GAGGGCCTATTTCCCATGATTCCTTCA
Illumina library prep	PLC-Seq-R2-RS	CAAGCAGAAGACGGCATACGAGATGTGACTGGAGTTCAGACGTGTGCTCTTCCGATCTTGCCACTTTTTCAAGTTGATAACGGACT

### Sheet: Thermocycler Programs
Reverse Transcriptase (RT) Assay qPCR program
	Temp	Time	Cycles
	42C	20 min	1 cycle
	95C	5 min	1 cycle
	95C	5 s	40 cycles (PCR stage)
	* 60C	30 s		* Acquisition
	72C	15 s
	95C	15 s	Melt curve stage
	60C	1 min
	95C	15 s
	Final store
PCR to amplify edited loci from genomic DNA
	Temp	Time	Cycles
	95C	4 min	1 cycle
	95C	20 s	14 cycles
	* 58C (-0.5C ea cycle)	20 s		* For amplicons with high GC content, increase to 61C
	72C	30 s
	95C	20 s	20 cycles
	** 58C	20 s		** For amplicons with high GC content, increase to 60C
	72C	30 s
	72C	10 min	1 cycle
	Final store
CD4-ISG library amplification (from Twist oligo pool)
	Temp	Time	Cycles
	95C	4 min	1 cycle
	95C	20 s	27 cycles
	48C	30 s
	72C	30 s
	72C	5 min	1 cycle
	Final store
ddPCR amplification
	Temp	Time	Cycles
	95C	10 min	1 cycle
	94C	30 s	45 cycles
	60C	1 min
	98C	10 min	1 cycle
	Final store
Illumina library prep: Round 1 PCR
	Temp	Time	Cycles
	95C	2 min	1 cycle
	95C	15 s	12 cycles
	60C	20 s
	72C	30 s
	72C	3 min	1 cycle
	Final store
Illumina library prep: Round 2 PCR (adding indexing barcodes)
	Temp	Time	Cycles
	95C	2 min	1 cycle
	95C	15 s	20 cycles
	60C	20 s
	72C	30 s
	72C	3 min	1 cycle
	Final store
